# Defining proximity proteomics of post-translationally modified proteins by antibody-mediated protein A-APEX2 labeling

**DOI:** 10.1101/2021.03.05.434178

**Authors:** Xinran Li, Jiaqi Zhou, Wenjuan Zhao, Qing Wen, Weijie Wang, Huipai Peng, Kelly J. Bouchonville, Steven M. Offer, Zhiquan Wang, Nan Li, Haiyun Gan

## Abstract

Proximity labeling catalyzed by promiscuous enzymes, such as APEX2, has emerged as a powerful approach to characterize multiprotein complexes and protein-protein interactions. However, current methods depend on the expression of exogenous fusion proteins and cannot be applied to post-translational modifications. To address this limitation, we developed a new method to label proximal proteins of interest by antibody-mediated protein A-APEX2 labeling (AMAPEX). In this method, a modified protein is bound *in situ* by a specific antibody, which then tethers a protein A-APEX2 (pA-APEX2) fusion protein. Activation of APEX2 labels the nearby proteins with biotin; these proteins are then purified using streptavidin beads and are identified by mass spectrometry. We demonstrate the utility of this approach by profiling the binding proteins of histone modifications including H3K27me3, H3K9me3, H3K4me3, H4K5ac and H4K12ac, and we verified the genome-wide colocalization of these identified proteins with bait proteins by published ChIP-seq analysis. Overall, AMAPEX is an efficient tool to identify proteins that interact with modified proteins.
