## supplementary table 2 for "Defining proximity proteomics of post-translationally modified proteins by antibody-mediated protein A-APEX2 labeling"

### Sheet: Supplementary Table S2
Identified proximal interactome clusters and their GO cellular components enrichment terms.
Identified proteins were grouped into six clusters, including H3K4me3, H3K9me3, H3K27me3, H4K5ac, and H4K12ac shared (Cluster 1), H3K9me3, H3K27me3, H4K5ac, and H4K12ac shared (Cluster 2), H3K4me3, H3K27me3, H4K5ac, and H4K12ac shared (Cluster 3), H3K27me3, H4K5ac, and H4K12ac shared (Cluster 4), H4K5ac and H4K12ac shared (Cluster 5), H3K9me3 and H4K5ac shared (Cluster 6). Proteins belonged to co…
GO cellular components enrichment terms of six clusters including GO Term ID, description, and enrichment p-values log10(P)(see "Functional gene set enrichment and interaction network visualization" methods section).

### Sheet: Clusters
UniProt Access	Gene Names	H3K4me3	H3K9me3	H3K27me3	H4K5ac	H4K12ac	Cluster
P59328	Wdhd1	yes	yes	yes	yes	yes	1
Q9EPQ8	Tcf20	yes	yes	yes	yes	yes	1
Q9CU62	Smc1a	yes	yes	yes	yes	yes	1
Q9CU65	Zmym2	yes	yes	yes	yes	yes	1
Q6PR54	Rif1	yes	yes	yes	yes	yes	1
Q9CSN1	Snw1	yes	yes	yes	yes	yes	1
B1AWL2	Znf462	yes	yes	yes	yes	yes	1
O88286	Wiz	yes	yes	yes	yes	yes	1
Q8BP71	Rbfox2	yes	yes	yes	yes	yes	1
Q64127	Trim24	yes	yes	yes	yes	yes	1
Q08122	Tle3	yes	yes	yes	yes	yes	1
Q8JZX4	Rbm17	yes	yes	yes	yes	yes	1
Q99MR6	Srrt	yes	yes	yes	yes	yes	1
Q9JJ43	Rbfox1	yes	yes	yes	yes	yes	1
Q9DBY8	Nvl	yes	yes	yes	yes	yes	1
Q91YR7	Prpf6	yes	yes	yes	yes	yes	1
Q9Z1M8	Ik	yes	yes	yes	yes	yes	1
Q8VDF2	Uhrf1	yes	yes	yes	yes	yes	1
Q8QZY9	Sf3b4	yes	yes	yes	yes	yes	1
O89090	Sp1	yes	yes	yes	yes	yes	1
Q8BIF2	Rbfox3	yes	yes	yes	yes	yes	1
Q61545	Ewsr1	yes	yes	yes	yes	yes	1
Q8CJF7	Ahctf1	yes	yes	yes	yes	yes	1
Q9ESZ8	Gtf2i	yes	yes	yes	yes	yes	1
B1AUR6	Mms22l	yes	yes	yes	yes	yes	1
Q8K4Z5	Sf3a1	yes	yes	yes	yes	yes	1
Q8CG48	Smc2	yes	yes	yes	yes	yes	1
Q8BHS3	Rbm22	yes	yes	yes	yes	yes	1
Q8VHR5	Gatad2b	yes	yes	yes	yes	yes	1
P70333	Hnrnph2	yes	yes	yes	yes	yes	1
Q8K310	Matr3	yes	yes	yes	yes	yes	1
Q501J6	Ddx17	yes	yes	yes	yes	yes	1
Q6A068	Cdc5l	yes	yes	yes	yes	yes	1
Q6PAL7	Ahdc1	yes	yes	yes	yes	yes	1
A2BH40	Arid1a	yes	yes	yes	yes	yes	1
A0A1W2P6Q8	Gm9044	yes	yes	yes	yes	yes	1
Q8BQ46	Taf15	yes	yes	yes	yes	yes	1
A0A1W2P7Z8	Gm9045	yes	yes	yes	yes	yes	1
A0A1W2P7H4	Gm9048	yes	yes	yes	yes	yes	1
A0A1W2P7S8	Gm32717	yes	yes	yes	yes	yes	1
Q3U1M7	Zmynd8	yes	yes	yes	yes	yes	1
A0A494B9X1	Snhg4	yes	yes	yes	yes	yes	1
A0A1W2P855	Gm9046	yes	yes	yes	yes	yes	1
Q8BMQ2	Gtf3c4		yes	yes	yes	yes	2
P70399	Tp53bp1		yes	yes	yes	yes	2
Q3URQ0	Tex10		yes	yes	yes	yes	2
Q8BFY9	Tnpo1		yes	yes	yes	yes	2
Q99K43	Prc1		yes	yes	yes	yes	2
Q9CW03	Smc3		yes	yes	yes	yes	2
P80316	Cct5		yes	yes	yes	yes	2
Q924C1	Xpo5		yes	yes	yes	yes	2
Q6PGB8	Smarca1		yes	yes	yes	yes	2
Q60973	Rbbp7		yes	yes	yes	yes	2
Q9WUN2	Tbk1		yes	yes	yes	yes	2
Q6P5D8	Smchd1		yes	yes	yes	yes	2
F6ZDS4	Tpr		yes	yes	yes	yes	2
Q91ZW3	Smarca5		yes	yes	yes	yes	2
Q65Z40	Wapl		yes	yes	yes	yes	2
Q8BVE8	Nsd2		yes	yes	yes	yes	2
Q91WM1	Strbp		yes	yes	yes	yes	2
Q62318	Trim28		yes	yes	yes	yes	2
Q6P2L6	Nsd3		yes	yes	yes	yes	2
O55201	Supt5h		yes	yes	yes	yes	2
O88291	Znf326		yes	yes	yes	yes	2
Q810A7	Ddx42		yes	yes	yes	yes	2
Q9Z1X4	Ilf3		yes	yes	yes	yes	2
Q9R226	Khdrbs3		yes	yes	yes	yes	2
P56960	Exosc10		yes	yes	yes	yes	2
E9PVX6	Mki67		yes	yes	yes	yes	2
Q8R5K4	Nol6		yes	yes	yes	yes	2
Q60848	Hells		yes	yes	yes	yes	2
P70255	Nfic		yes	yes	yes	yes	2
P29341	Pabpc1		yes	yes	yes	yes	2
Q80W00	Ppp1r10		yes	yes	yes	yes	2
E9Q7G0	Numa1		yes	yes	yes	yes	2
Q9Z2D8	Mbd3		yes	yes	yes	yes	2
Q99KG3	Rbm10		yes	yes	yes	yes	2
Q91VJ5	Pqbp1		yes	yes	yes	yes	2
P48678	Lmna		yes	yes	yes	yes	2
Q3UHX0	Nol8		yes	yes	yes	yes	2
Q80YR5	Safb2		yes	yes	yes	yes	2
Q8VDP4	Ccar2		yes	yes	yes	yes	2
O88874	Ccnk		yes	yes	yes	yes	2
P28033	Cebpb		yes	yes	yes	yes	2
Q60749	Khdrbs1		yes	yes	yes	yes	2
Q62388	Atm		yes	yes	yes	yes	2
Q9JII5	Dazap1		yes	yes	yes	yes	2
B2RWS6	Ep300		yes	yes	yes	yes	2
Q8BGZ4	Cdc23		yes	yes	yes	yes	2
Q9DBR0	Akap8		yes	yes	yes	yes	2
E9Q7E2	Arid2		yes	yes	yes	yes	2
O88665	Brd7		yes	yes	yes	yes	2
Q9Z1K5	Arih1		yes	yes	yes	yes	2
Q8BQZ5	Cpsf4		yes	yes	yes	yes	2
P59708	Sf3b6		yes	yes	yes	yes	2
Q60953	Pml		yes	yes	yes	yes	2
Q62029	Pabpc2		yes	yes	yes	yes	2
A0A140LJ34	Supt5		yes	yes	yes	yes	2
F6QNC8	Trp53bp1		yes	yes	yes	yes	2
F7AM43	Fubp3		yes	yes	yes	yes	2
A0A0R4J098	Zfp326		yes	yes	yes	yes	2
Q9D4E6	Pabpc6		yes	yes	yes	yes	2
Q8BJ05	Zc3h14	yes		yes	yes	yes	3
Q9DAW6	Prpf4	yes		yes	yes	yes	3
Q8C2Q3	Rbm14	yes		yes	yes	yes	3
Q91VM5	Rbmxl1	yes		yes	yes	yes	3
Q9ERA6	Tfip11	yes		yes	yes	yes	3
O88532	Zfr	yes		yes	yes	yes	3
Q61624	Znf148	yes		yes	yes	yes	3
P48377	Rfx1	yes		yes	yes	yes	3
Q60520	Sin3a	yes		yes	yes	yes	3
O54941	Smarce1	yes		yes	yes	yes	3
E9PYH6	Setd1a	yes		yes	yes	yes	3
Q9R0G7	Zeb2	yes		yes	yes	yes	3
Q9R0I7	Ylpm1	yes		yes	yes	yes	3
P97496	Smarcc1	yes		yes	yes	yes	3
Q8CH25	Sltm	yes		yes	yes	yes	3
Q9Z172	Sumo3	yes		yes	yes	yes	3
Q8BQM9	Med12l	yes		yes	yes	yes	3
Q9D6T0	Nosip	yes		yes	yes	yes	3
Q9QVN7	Tcea2	yes		yes	yes	yes	3
P52912	Tia1	yes		yes	yes	yes	3
P10711	Tcea1	yes		yes	yes	yes	3
Q6PDG5	Smarcc2	yes		yes	yes	yes	3
Q9Z315	Sart1	yes		yes	yes	yes	3
P62311	Lsm3	yes		yes	yes	yes	3
Q5SFM8	Rbm27	yes		yes	yes	yes	3
Q8BIH0	Sap130	yes		yes	yes	yes	3
Q9D287	Bcas2	yes		yes	yes	yes	3
Q9QYS9	Qki	yes		yes	yes	yes	3
Q99NB9	Sf3b1	yes		yes	yes	yes	3
P48379	Rfx2	yes		yes	yes	yes	3
Q9Z2U2	Zfp292	yes		yes	yes	yes	3
Q9Z2N8	Actl6a	yes		yes	yes	yes	3
A2AGH6	Med12	yes		yes	yes	yes	3
Q924K8	Mta3	yes		yes	yes	yes	3
Q6ZQ03	Fnbp4	yes		yes	yes	yes	3
Q9WU42	Ncor2	yes		yes	yes	yes	3
Q8R3N1	Nop14	yes		yes	yes	yes	3
Q8VDM6	Hnrnpul1	yes		yes	yes	yes	3
P70388	Rad50	yes		yes	yes	yes	3
Q8BSQ9	Pbrm1	yes		yes	yes	yes	3
P58501	Paxbp1	yes		yes	yes	yes	3
Q61103	Dpf2	yes		yes	yes	yes	3
E9Q5F9	Setd2	yes		yes	yes	yes	3
Q6NZN0	Rbm26	yes		yes	yes	yes	3
Q8C7Q4	Rbm4	yes		yes	yes	yes	3
Q91W39	Ncoa5	yes		yes	yes	yes	3
Q0VBL3	Rbm15	yes		yes	yes	yes	3
B2RY56	Rbm25	yes		yes	yes	yes	3
Q9JKP5	Mbnl1	yes		yes	yes	yes	3
Q62193	Rpa2	yes		yes	yes	yes	3
Q8BZH4	Pogz	yes		yes	yes	yes	3
P08775	Polr2a	yes		yes	yes	yes	3
P61957	Sumo2	yes		yes	yes	yes	3
Q8BHJ9	Slu7	yes		yes	yes	yes	3
Q62383	Supt6h	yes		yes	yes	yes	3
P54775	Psmc4	yes		yes	yes	yes	3
O35126	Atn1	yes		yes	yes	yes	3
O35737	Hnrnph1	yes		yes	yes	yes	3
P70298	Cux2	yes		yes	yes	yes	3
P45481	Crebbp	yes		yes	yes	yes	3
Q8CGZ0	Cherp	yes		yes	yes	yes	3
Q8CH18	Ccar1	yes		yes	yes	yes	3
Q8K2A7	Ints10	yes		yes	yes	yes	3
P56959	Fus	yes		yes	yes	yes	3
O88895	Hdac3	yes		yes	yes	yes	3
E9Q1P8	Irf2bp2	yes		yes	yes	yes	3
Q9CWW7	Cxxc1	yes		yes	yes	yes	3
P53564	Cux1	yes		yes	yes	yes	3
Q8BG15	Ctdspl2	yes		yes	yes	yes	3
Q921N6	Ddx27	yes		yes	yes	yes	3
Q8BIQ5	Cstf2	yes		yes	yes	yes	3
Q61656	Ddx5	yes		yes	yes	yes	3
Q91WJ8	Fubp1	yes		yes	yes	yes	3
Q99MR0	Actl6b	yes		yes	yes	yes	3
Q9ER69	Wtap	yes		yes	yes	yes	3
Q91X20	Ash2l	yes		yes	yes	yes	3
O55128	Sap18	yes		yes	yes	yes	3
Q8CHY6	Gatad2a	yes		yes	yes	yes	3
Q3ULB0	Rbm6	yes		yes	yes	yes	3
A0A2I3BRL8	Gm7324	yes		yes	yes	yes	3
A0A286YCY7	Nup153	yes		yes	yes	yes	3
A0A0U1RNP2	Gm49388	yes		yes	yes	yes	3
B0LM42	Gm21992	yes		yes	yes	yes	3
G3UZ60	Gm49325	yes		yes	yes	yes	3
A0A338P6K3	Zfp148	yes		yes	yes	yes	3
A0A3B2WCH2	Qk	yes		yes	yes	yes	3
Q8BNV1	Trmt2a			yes	yes	yes	4
G5E870	Trip12			yes	yes	yes	4
O08583	Alyref			yes	yes	yes	4
Q9WTM5	Ruvbl2			yes	yes	yes	4
Q8BUH8	Senp7			yes	yes	yes	4
O35638	Stag2			yes	yes	yes	4
Q8R4R6	Nup35			yes	yes	yes	4
Q61464	Znf638			yes	yes	yes	4
Q9ER00	Stx12			yes	yes	yes	4
Q9D0B0	Srsf9			yes	yes	yes	4
Q66JV4	Rbm12b2			yes	yes	yes	4
A2AU37	Rad21l1			yes	yes	yes	4
Q64511	Top2b			yes	yes	yes	4
Q8R3N6	Thoc1			yes	yes	yes	4
Q9D554	Sf3a3			yes	yes	yes	4
Q8K4P0	Wdr33			yes	yes	yes	4
Q6DIC0	Smarca2			yes	yes	yes	4
Q3TWF6	Wdr70			yes	yes	yes	4
O88569	Hnrnpa2b1			yes	yes	yes	4
Q69Z99	Znf512			yes	yes	yes	4
Q8R0A0	Gtf2f2			yes	yes	yes	4
Q3TKT4	Smarca4			yes	yes	yes	4
Q9QXE7	Tbl1x			yes	yes	yes	4
A2A8U2	Tmem201			yes	yes	yes	4
Q5U4D9	Thoc6			yes	yes	yes	4
Q8BX09	Rbbp5			yes	yes	yes	4
Q61550	Rad21			yes	yes	yes	4
B1AZI6	Thoc2			yes	yes	yes	4
Q6PE01	Snrnp40			yes	yes	yes	4
P62915	Gtf2b			yes	yes	yes	4
P41778	Pbx1			yes	yes	yes	4
Q99K48	Nono			yes	yes	yes	4
Q91XL9	Osbpl1a			yes	yes	yes	4
Q8R3G1	Ppp1r8			yes	yes	yes	4
Q9D3E6	Stag1			yes	yes	yes	4
P70318	Tial1			yes	yes	yes	4
Q66JW3	Tox			yes	yes	yes	4
Q8VIJ6	Sfpq			yes	yes	yes	4
Q8BU11	Tox4			yes	yes	yes	4
Q80W03	Tox3			yes	yes	yes	4
Q9D0D5	Gtf2e1			yes	yes	yes	4
Q80YV3	Trrap			yes	yes	yes	4
Q8CCF0	Prpf31			yes	yes	yes	4
Q99JR8	Smarcd2			yes	yes	yes	4
O89086	Rbm3			yes	yes	yes	4
Q91YE7	Rbm5			yes	yes	yes	4
Q64213	Sf1			yes	yes	yes	4
E9Q784	Zc3h13			yes	yes	yes	4
Q6P9R1	Ddx51			yes	yes	yes	4
P97386	Lig3			yes	yes	yes	4
Q9JJW6	Alyref2			yes	yes	yes	4
Q8BGD9	Eif4b			yes	yes	yes	4
O35984	Pbx2			yes	yes	yes	4
Q8BG30	Nelfa			yes	yes	yes	4
P39749	Fen1			yes	yes	yes	4
Q08288	Lyar			yes	yes	yes	4
Q9WU40	Lemd3			yes	yes	yes	4
Q924H2	Med15			yes	yes	yes	4
A2BE28	Las1l			yes	yes	yes	4
Q9R190	Mta2			yes	yes	yes	4
Q8VDQ9	Kri1			yes	yes	yes	4
Q9Z2X1	Hnrnpf			yes	yes	yes	4
P63158	Hmgb1			yes	yes	yes	4
P62192	Psmc1			yes	yes	yes	4
Q3TLH4	Prrc2c			yes	yes	yes	4
O88685	Psmc3			yes	yes	yes	4
Q8K4B0	Mta1			yes	yes	yes	4
Q9WTX8	Mad1l1			yes	yes	yes	4
Q99JX7	Nxf1			yes	yes	yes	4
Q9CX34	Sugt1			yes	yes	yes	4
Q99K95	Rtf2			yes	yes	yes	4
Q8BG81	Poldip3			yes	yes	yes	4
P47713	Pla2g4a			yes	yes	yes	4
Q61216	Mre11			yes	yes	yes	4
Q91VC4	Plvap			yes	yes	yes	4
Q8VEE4	Rpa1			yes	yes	yes	4
Q9CXK8	Nip7			yes	yes	yes	4
Q9D1C9	Rrp7a			yes	yes	yes	4
Q9Z1N2	Orc1			yes	yes	yes	4
Q6VN19	Ranbp10			yes	yes	yes	4
Q80X82	Sympk			yes	yes	yes	4
P59235	Nup43			yes	yes	yes	4
Q8CH02	Sugp1			yes	yes	yes	4
Q9Z103	Adnp			yes	yes	yes	4
P97822	Anp32e			yes	yes	yes	4
O35841	Api5			yes	yes	yes	4
P61979	Hnrnpk			yes	yes	yes	4
O35345	Kpna6			yes	yes	yes	4
O55091	Impact			yes	yes	yes	4
P97480	Eya3			yes	yes	yes	4
Q9Z148	Ehmt2			yes	yes	yes	4
Q8JZM7	Cdc73			yes	yes	yes	4
Q99MJ9	Ddx50			yes	yes	yes	4
Q9Z277	Baz1b			yes	yes	yes	4
Q9DAW9	Cnn3			yes	yes	yes	4
P97477	Aurka			yes	yes	yes	4
O35218	Cpsf2			yes	yes	yes	4
O08585	Clta			yes	yes	yes	4
Q9Z130	Hnrnpdl			yes	yes	yes	4
Q9D0E1	Hnrnpm			yes	yes	yes	4
Q6DVA0	Lemd2			yes	yes	yes	4
P97863	Nfib			yes	yes	yes	4
Q7TT18	Atf7ip			yes	yes	yes	4
P70372	Elavl1			yes	yes	yes	4
Q8CI11	Gnl3			yes	yes	yes	4
Q61033	Tmpo			yes	yes	yes	4
Q8K3A9	Mepce			yes	yes	yes	4
Q8CB77	Eloa			yes	yes	yes	4
P14733	Lmnb1			yes	yes	yes	4
Q9D168	Ints12			yes	yes	yes	4
P84089	Erh			yes	yes	yes	4
Q7TSZ8	Nacc1			yes	yes	yes	4
Q9D824	Fip1l1			yes	yes	yes	4
Q8CIM8	Ints4			yes	yes	yes	4
Q8CFQ3	Aqr			yes	yes	yes	4
Q62167	Ddx3x			yes	yes	yes	4
E9Q4N7	Arid1b			yes	yes	yes	4
Q9ESV0	Ddx24			yes	yes	yes	4
Q8BSP2	Ncaph2			yes	yes	yes	4
P30999	Ctnnd1			yes	yes	yes	4
Q8C9B9	Dido1			yes	yes	yes	4
Q9QXV1	Cbx8			yes	yes	yes	4
P16381	D1Pas1			yes	yes	yes	4
Q91VN6	Ddx41			yes	yes	yes	4
Q6A0A9	FAM120A			yes	yes	yes	4
P68510	Ywhah			yes	yes	yes	4
Q5DW34	Ehmt1			yes	yes	yes	4
O70126	Aurkb			yes	yes	yes	4
Q09XV5	Chd8			yes	yes	yes	4
Q62018	Ctr9			yes	yes	yes	4
Q60865	Caprin1			yes	yes	yes	4
O88379	Baz1a			yes	yes	yes	4
Q8BG05	Hnrnpa3			yes	yes	yes	4
Q6NXI6	Rprd2			yes	yes	yes	4
Q3TZK9	Zfp638			yes	yes	yes	4
B2RQG2	Phf3			yes	yes	yes	4
E9Q585	Slc4a1ap			yes	yes	yes	4
Q3UJB0	Sf3b2			yes	yes	yes	4
B2KF76	Mre11a			yes	yes	yes	4
A0A0J9YU29	Zfp512			yes	yes	yes	4
R4GML2	Rad21l			yes	yes	yes	4
E9Q5E2	Thoc2l			yes	yes	yes	4
P62317	Snrpd2				yes	yes	5
Q9Z1Z2	Strap				yes	yes	5
P97351	Rps3a				yes	yes	5
O88343	Slc4a4				yes	yes	5
P60122	Ruvbl1				yes	yes	5
P20152	Vim				yes	yes	5
O08810	Eftud2				yes	yes	5
Q923D5	Wbp11				yes	yes	5
P21107	Tpm3				yes	yes	5
Q99LI5	Znf281				yes	yes	5
Q62419	Sh3gl1				yes	yes	5
Q8C7V3	Utp15				yes	yes	5
Q9CQ61	Unc50				yes	yes	5
Q8BN21	Vrk2				yes	yes	5
O55106	Strn				yes	yes	5
Q0P678	Zc3h18				yes	yes	5
Q8CGC6	Rbm28				yes	yes	5
P50543	S100a11				yes	yes	5
Q62141	Sin3b				yes	yes	5
P62843	Rps15				yes	yes	5
Q9D662	Sec23b				yes	yes	5
Q80X50	Ubap2l				yes	yes	5
Q8C6G8	Wdr26				yes	yes	5
Q60598	Cttn				yes	yes	5
Q9QX47	Son				yes	yes	5
Q01320	Top2a				yes	yes	5
Q91VX2	Ubap2				yes	yes	5
Q7TPQ3	Shprh				yes	yes	5
P23949	Zfp36l2				yes	yes	5
O88811	Stam2				yes	yes	5
Q9DBR1	Xrn2				yes	yes	5
Q61048	Wbp4				yes	yes	5
Q9CYA6	Zcchc8				yes	yes	5
O70439	Stx7				yes	yes	5
Q4FZC9	Syne3				yes	yes	5
Q640M1	Utp14a				yes	yes	5
Q7TSH3	Znf516				yes	yes	5
P25976	Ubtf				yes	yes	5
Q9EPK7	Xpo7				yes	yes	5
Q8K2X3	Stn1				yes	yes	5
Q8BGT7	Smndc1				yes	yes	5
Q61466	Smarcd1				yes	yes	5
Q8R326	Pspc1				yes	yes	5
Q62189	Snrpa				yes	yes	5
Q569Z6	Thrap3				yes	yes	5
Q9CWZ3	Rbm8a				yes	yes	5
P80314	Cct2				yes	yes	5
Q9Z129	Recql				yes	yes	5
Q62203	Sf3a2				yes	yes	5
P60060	Sec61g				yes	yes	5
P62196	Psmc5				yes	yes	5
Q3THK3	Gtf2f1				yes	yes	5
P63085	Mapk1				yes	yes	5
Q80TM9	Nisch				yes	yes	5
Q8BTS4	Nup54				yes	yes	5
Q9D0W5	Ppil1				yes	yes	5
Q63850	Nup62				yes	yes	5
Q61792	Lasp1				yes	yes	5
Q9R0P5	Dstn				yes	yes	5
Q2VPQ9	Meaf6				yes	yes	5
P33610	Prim2				yes	yes	5
Q9CWZ7	Napg				yes	yes	5
Q8BY02	Nkrf				yes	yes	5
P62305	Snrpe				yes	yes	5
Q9Z108	Stau1				yes	yes	5
Q6DID3	Scaf8				yes	yes	5
Q60864	Stip1				yes	yes	5
Q8CFI7	Polr2b				yes	yes	5
Q5HZJ0	Drosha				yes	yes	5
Q9CZX8	Rps19				yes	yes	5
Q80U70	Suz12				yes	yes	5
Q8K072	Reep4				yes	yes	5
Q61542	Stard3				yes	yes	5
Q9CX86	Hnrnpa0				yes	yes	5
Q9DCD2	Xab2				yes	yes	5
Q921T2	Tor1aip1				yes	yes	5
Q80TP3	Ubr5				yes	yes	5
Q00899	Yy1				yes	yes	5
Q80X41	Vrk1				yes	yes	5
P26369	U2af2				yes	yes	5
Q6ZPZ3	Zc3h4				yes	yes	5
Q4VA53	Pds5b				yes	yes	5
Q80UJ7	Rab3gap1				yes	yes	5
P63325	Rps10				yes	yes	5
P08551	Nefl				yes	yes	5
Q6P5B0	Rrp12				yes	yes	5
Q68FG3	Spty2d1				yes	yes	5
P63330	Ppp2ca				yes	yes	5
Q6PAQ4	Rexo4				yes	yes	5
O88939	Zbtb7a				yes	yes	5
Q8BZ47	Znf609				yes	yes	5
Q8CJF8	Ago4				yes	yes	5
O08579	Emd				yes	yes	5
P49452	Cenpc				yes	yes	5
Q9Z140	Cpne6				yes	yes	5
Q8JZW4	Cpne5				yes	yes	5
O88712	Ctbp1				yes	yes	5
P35922	Fmr1				yes	yes	5
Q8CJG0	Ago2				yes	yes	5
Q3U3C9	Gse1				yes	yes	5
Q61686	Cbx5				yes	yes	5
Q61286	Tcf12				yes	yes	5
Q7TMK9	Syncrip				yes	yes	5
Q8R081	Hnrnpl				yes	yes	5
Q5SVQ0	Kat7				yes	yes	5
Q3UHB1	Nt5dc3				yes	yes	5
Q99LH1	Gnl2				yes	yes	5
Q8BMC4	Nop9				yes	yes	5
Q9JIH2	Nup50				yes	yes	5
P21619	Lmnb2				yes	yes	5
P35951	Ldlr				yes	yes	5
Q8R3Y8	Irf2bp1				yes	yes	5
Q5PSV9	Mdc1				yes	yes	5
P03995	Gfap				yes	yes	5
Q60960	Kpna1				yes	yes	5
P70257	Nfix				yes	yes	5
Q9CRD0	Ociad1				yes	yes	5
Q9EPJ9	Arfgap1				yes	yes	5
Q9WV30	Nfat5				yes	yes	5
Q66JQ7	Knl1				yes	yes	5
Q8BH74	Nup107				yes	yes	5
P10629	Hoxc6				yes	yes	5
Q64522	H2ac21				yes	yes	5
Q9QUM9	Psma6				yes	yes	5
Q9CQX4	Pclaf				yes	yes	5
P17225	Ptbp1				yes	yes	5
Q3UA37	Qrich1				yes	yes	5
P35601	Rfc1				yes	yes	5
Q9WV70	Noc2l				yes	yes	5
Q9DB96	Ngdn				yes	yes	5
P15331	Prph				yes	yes	5
Q9JJT9	Phax				yes	yes	5
Q921M4	Golga2				yes	yes	5
Q6PDK2	Kmt2d				yes	yes	5
Q8VEJ4	Nle1				yes	yes	5
Q9ERH4	Nusap1				yes	yes	5
Q9CRB9	Chchd3				yes	yes	5
C0HKD8	Mfap1a				yes	yes	5
Q9QWH1	Phc2				yes	yes	5
Q8BFY6	Pef1				yes	yes	5
Q9JK30	Orc3				yes	yes	5
Q1HFZ0	Nsun2				yes	yes	5
Q6PDH0	Phldb1				yes	yes	5
Q04692	Smarcad1				yes	yes	5
Q9CW46	Raver1				yes	yes	5
P62715	Ppp2cb				yes	yes	5
P10833	Rras				yes	yes	5
Q9DB85	Rrp8				yes	yes	5
Q5F2E7	Nufip2				yes	yes	5
Q8K3Z9	Pom121				yes	yes	5
O70400	Pdlim1				yes	yes	5
P19426	Nelfe				yes	yes	5
P24668	M6pr				yes	yes	5
Q69ZX6	Morc2a				yes	yes	5
Q3UM18	Lsg1				yes	yes	5
Q5NCR9	Nsrp1				yes	yes	5
P08553	Nefm				yes	yes	5
Q9EPU0	Upf1				yes	yes	5
Q02395	Mtf2				yes	yes	5
Q9D0T1	Snu13				yes	yes	5
Q80YR9	Rbm12b1				yes	yes	5
Q60972	Rbbp4				yes	yes	5
P63013	Prrx1				yes	yes	5
Q99K74	Med24				yes	yes	5
Q9CXG3	Ppil4				yes	yes	5
Q922U1	Prpf3				yes	yes	5
Q8BKS9	Pum3				yes	yes	5
Q6KCD5	Nipbl				yes	yes	5
P61290	Psme3				yes	yes	5
Q8BHN5	Rbm45				yes	yes	5
Q62422	Ostf1				yes	yes	5
C0HKD9	Mfap1b				yes	yes	5
Q8K2T8	Paf1				yes	yes	5
Q9WTU0	Phf2				yes	yes	5
Q9D8W5	Psmd12				yes	yes	5
Q9D2X5	Mau2				yes	yes	5
Q8R2T8	Gtf3c5				yes	yes	5
Q9WTK5	Nfkb2				yes	yes	5
O35730	Ring1				yes	yes	5
Q3UEB3	Puf60				yes	yes	5
Q8CFE3	Rcor1				yes	yes	5
Q14AX6	Cdk12				yes	yes	5
Q8CJF9	Ago3				yes	yes	5
O70305	Atxn2				yes	yes	5
Q91XV3	Basp1				yes	yes	5
O89001	Cpd				yes	yes	5
Q64G17	Anp32c				yes	yes	5
Q5DTM8	Rnf20				yes	yes	5
A2A6Q5	Cdc27				yes	yes	5
Q08509	Eps8				yes	yes	5
Q8R322	Gle1				yes	yes	5
Q9WV60	Gsk3b				yes	yes	5
Q99JX3	Gorasp2				yes	yes	5
Q811D0	Dlg1				yes	yes	5
Q62095	Ddx3y				yes	yes	5
Q4PZA2	Ece1				yes	yes	5
Q61687	Atrx				yes	yes	5
A2AGT5	Ckap5				yes	yes	5
Q5SU73	Coil				yes	yes	5
Q61655	Ddx19a				yes	yes	5
Q9Z2H5	Epb41l1				yes	yes	5
Q9DC53	Cpne8				yes	yes	5
P59108	Cpne2				yes	yes	5
Q8BM75	Arid5b				yes	yes	5
O54724	Cavin1				yes	yes	5
Q99LC2	Cstf1				yes	yes	5
P56546	Ctbp2				yes	yes	5
Q9CWL8	Ctnnbl1				yes	yes	5
Q9JI44	Dmap1				yes	yes	5
Q8BMP6	Acbd3				yes	yes	5
P27661	H2ax				yes	yes	5
Q00PI9	Hnrnpul2				yes	yes	5
Q3V300	Kif22				yes	yes	5
Q9CXY6	Ilf2				yes	yes	5
Q9WU62	Incenp				yes	yes	5
P09450	Junb				yes	yes	5
Q8BWW4	Larp4				yes	yes	5
P97376	Frg1				yes	yes	5
Q810V0	Mphosph10				yes	yes	5
P58462	Foxp1				yes	yes	5
P70288	Hdac2				yes	yes	5
P70662	Ldb1				yes	yes	5
Q5SWW4	Med13				yes	yes	5
Q80WE4	Kif20b				yes	yes	5
P06537	Nr3c1				yes	yes	5
Q6Y7W8	Gigyf2				yes	yes	5
P55200	Kmt2a				yes	yes	5
Q3UMC0	Spata5				yes	yes	5
Q8BX17	Gemin5				yes	yes	5
Q8BGC0	Htatsf1				yes	yes	5
Q9CPN8	Igf2bp3				yes	yes	5
Q8C1D8	Iws1				yes	yes	5
Q9Z204	Hnrnpc				yes	yes	5
Q9JIX8	Acin1				yes	yes	5
Q60987	Foxg1				yes	yes	5
Q8BHX3	Cdca8				yes	yes	5
Q3V1H1	Ckap2				yes	yes	5
O09106	Hdac1				yes	yes	5
Q6PGG6	Gnl3l				yes	yes	5
Q8CDM1	Atad2				yes	yes	5
P33609	Pola1				yes	yes	5
Q60737	Csnk2a1				yes	yes	5
B9EJR8	Dnaaf5				yes	yes	5
Q9ESU6	Brd4				yes	yes	5
Q99J95	Cdk9				yes	yes	5
Q8CJG1	Ago1				yes	yes	5
Q9ESC8	Aff4				yes	yes	5
Q9ESD7	Dysf				yes	yes	5
O35381	Anp32a				yes	yes	5
P57776	Eef1d				yes	yes	5
O70133	Dhx9				yes	yes	5
O88508	Dnmt3a				yes	yes	5
Q99MU3	Adar				yes	yes	5
P33611	Pola2				yes	yes	5
Q5SXY1	Specc1				yes	yes	5
Q9JLV1	Bag3				yes	yes	5
Q9QWV9	Ccnt1				yes	yes	5
Q9CQF3	Nudt21				yes	yes	5
P46660	Ina				yes	yes	5
Q91ZU6	Dst				yes	yes	5
O08553	Dpysl2				yes	yes	5
O88543	Cops3				yes	yes	5
O88587	Comt				yes	yes	5
Q6NVF9	Cpsf6				yes	yes	5
P24788	Cdk11b				yes	yes	5
P00405	Mtco2				yes	yes	5
Q8C5N3	Cwc22				yes	yes	5
Q8BT60	Cpne3				yes	yes	5
Q9QWF0	Chaf1a				yes	yes	5
Q91Y44	Brdt				yes	yes	5
Q6RT24	Cenpe				yes	yes	5
Q1RLL3	Cpne9				yes	yes	5
Q0VE82	Cpne7				yes	yes	5
Q8BLR2	Cpne4				yes	yes	5
O55187	Cbx4				yes	yes	5
Q924A2	Cic				yes	yes	5
P22518	Clk1				yes	yes	5
O35493	Clk4				yes	yes	5
Q8R502	Lrrc8c				yes	yes	5
Q8CDD9	Lrif1				yes	yes	5
Q6PHZ5	Rbm15b				yes	yes	5
Q8R3C6	Rbm19				yes	yes	5
Q9CXK9	Rbm33				yes	yes	5
Q9WV02	Rbmx				yes	yes	5
B2RRE7	Otud4				yes	yes	5
Q9Z2D6	Mecp2				yes	yes	5
P58281	Opa1				yes	yes	5
Q8BG32	Psmd11				yes	yes	5
Q6PGA0	Rcor3				yes	yes	5
Q9R0T7	Try4				yes	yes	5
Q8R3C7	Ddx19b				yes	yes	5
Q80X98	Dhx38				yes	yes	5
Q3TMP1	Gtf3c3				yes	yes	5
A2AK42	Gm13697				yes	yes	5
E9Q2I4	Mideas				yes	yes	5
E9Q1A5	Zfp384				yes	yes	5
B9EJ54	Nup205				yes	yes	5
Q14B01	Rnf113a2				yes	yes	5
Q8VCQ8	Cald1				yes	yes	5
E9Q166	Atad2b				yes	yes	5
A0A494BAL6	Gm50139				yes	yes	5
G3X9Z4	Pcf11				yes	yes	5
A0A1L1SRY4	Gm38431				yes	yes	5
Q8R3P8	Rnf113a1				yes	yes	5
Q9QUK9	Try5				yes	yes	5
E9PYS1	Gm43517				yes	yes	5
A0A1W2P799	Gm49358				yes	yes	5
A0A3B2W864	Gm49804				yes	yes	5
A0A0N4SUH6	Rbm8a2				yes	yes	5
P28663	Napb		yes		yes		6
Q9CR96	Tmem208		yes		yes		6
Q61753	Phgdh		yes		yes		6
Q60949	Tbc1d1		yes		yes		6
Q9DCL9	Paics		yes		yes		6
O70475	Ugdh		yes		yes		6
Q9DB05	Napa		yes		yes		6
Q9JIS8	Slc12a4		yes		yes		6
Q01405	Sec23a		yes		yes		6
P70398	Usp9x		yes		yes		6
P57784	Snrpa1		yes		yes		6
Q8C827	Zfp62		yes		yes		6
Q6P5F9	Xpo1		yes		yes		6
Q68FL4	Ahcyl2		yes		yes		6
P35123	Usp4		yes		yes		6
Q80VI1	Trim56		yes		yes		6
Q6ZQL4	Wdr43		yes		yes		6
P14869	Rplp0		yes		yes		6
Q9JKZ2	Slc5a3		yes		yes		6
Q8K1E0	Stx5		yes		yes		6
Q6A4J8	Usp7		yes		yes		6
Q921E2	Rab31		yes		yes		6
Q62432	Smad2		yes		yes		6
Q6SJ95	Tbpl2		yes		yes		6
Q8C0E3	Trim47		yes		yes		6
Q80SW1	Ahcyl1		yes		yes		6
Q9CXF4	Tbc1d15		yes		yes		6
Q6WKZ8	Ubr2		yes		yes		6
Q922S8	Kif2c		yes		yes		6
P62137	Ppp1ca		yes		yes		6
Q9EPR4	Slc23a2		yes		yes		6
Q76KJ5	Polr1g		yes		yes		6
P46061	Rangap1		yes		yes		6
Q61024	Asns		yes		yes		6
Q8K3X4	Irf2bpl		yes		yes		6
Q7TQH0	Atxn2l		yes		yes		6
P63154	Crnkl1		yes		yes		6
O08915	Aip		yes		yes		6
Q9D2L9	Fam111a		yes		yes		6
Q8BQM4	Heatr3		yes		yes		6
Q8VCX5	Micu1		yes		yes		6
O88447	Klc1		yes		yes		6
Q9CWU9	Nup37		yes		yes		6
Q9DBD5	Pelp1		yes		yes		6
P49717	Mcm4		yes		yes		6
Q60793	Klf4		yes		yes		6
Q80YQ2	Med23		yes		yes		6
P59997	Kdm2a		yes		yes		6
Q8BK63	Csnk1a1		yes		yes		6
Q9CR64	Tmem167a		yes		yes		6
Q91W97	Hkdc1		yes		yes		6
P27808	Mgat1		yes		yes		6
P23798	Pcgf2		yes		yes		6
O08528	Hk2		yes		yes		6
Q9WVJ2	Psmd13		yes		yes		6
Q9WUK4	Rfc2		yes		yes		6
Q9ET54	Palld		yes		yes		6
Q8BJ71	Nup93		yes		yes		6
Q9R207	Nbn		yes		yes		6
Q925E7	Ppp2r2d		yes		yes		6
Q9WVA3	Bub3		yes		yes		6
Q6P1F6	Ppp2r2a		yes		yes		6
Q99JN2	Klhl22		yes		yes		6
Q8K2Z4	Ncapd2		yes		yes		6
Q2KN98	Specc1l		yes		yes		6
Q91VR5	Ddx1		yes		yes		6
Q8R349	Cdc16		yes		yes		6
P63168	Dynll1		yes		yes		6
Q8BI72	Cdkn2aip		yes		yes		6
P53569	Cebpz		yes		yes		6
P13864	Dnmt1		yes		yes		6
P49135	Ercc3		yes		yes		6
Q61584	Fxr1		yes		yes		6
Q9QYJ0	Dnaja2		yes		yes		6
P60229	Eif3e		yes		yes		6
Q9JL15	Lgals8		yes		yes		6
O55222	Ilk		yes		yes		6
Q6ZWR4	Ppp2r2b		yes		yes		6
O88448	Klc2		yes		yes		6
O55236	Rngtt		yes		yes		6
Q9JKW0	Arl6ip1		yes		yes		6
Q9D0L8	Rnmt		yes		yes		6
Q922Q1	Mtarc2		yes		yes		6
Q6ZQ88	Kdm1a		yes		yes		6
Q9D968	Hcfc2		yes		yes		6
Q3TRM8	Hk3		yes		yes		6
Q80VD1	Fam98b		yes		yes		6
O35343	Kpna4		yes		yes		6
Q9QYI4	Dnajb12		yes		yes		6
Q6PDI5	Ecpas		yes		yes		6
Q6PA06	Atl2		yes		yes		6
Q99KI3	Emc3		yes		yes		6
P63037	Dnaja1		yes		yes		6
Q9D0M5	Dynll2		yes		yes		6
Q7TSG2	Ctdp1		yes		yes		6
Q91Z96	Bmp2k		yes		yes		6
Q8C7E9	Cstf2t		yes		yes		6
Q60875	Arhgef2		yes		yes		6
Q99LF4	Rtcb		yes		yes		6
A1L3P4	Slc9a6		yes		yes		6
E0CY07	Tmem167		yes		yes		6
Q5SXC4	Vezf1		yes		yes		6
H3BKP0	Stx5a		yes		yes		6
E9PWW9	Rsf1		yes		yes		6
A2A7F4	Rlf		yes		yes		6
E9Q411	Nbas		yes		yes		6

### Sheet: GO terms
GO Terms	Description	LogP	Cluster
GO:0005681	spliceosomal complex	-13.095	1
GO:0000974	Prp19 complex	-9.674	1
GO:0005684	U2-type spliceosomal complex	-9.519	1
GO:0000228	nuclear chromosome	-6.568	1
GO:0071013	catalytic step 2 spliceosome	-6.315	1
GO:0016604	nuclear body	-6.251	1
GO:0016363	nuclear matrix	-6.163	1
GO:0071005	U2-type precatalytic spliceosome	-5.735	1
GO:0034399	nuclear periphery	-5.629	1
GO:0071011	precatalytic spliceosome	-5.591	1
GO:0005657	replication fork	-5.114	1
GO:0000785	chromatin	-5.016	1
GO:0044454	nuclear chromosome part	-4.875	1
GO:0071007	U2-type catalytic step 2 spliceosome	-4.751	1
GO:0016607	nuclear speck	-4.466	1
GO:0043596	nuclear replication fork	-4.444	1
GO:0000791	euchromatin	-4.046	1
GO:0000793	condensed chromosome	-3.186	1
GO:0000790	nuclear chromatin	-3.012	1
GO:0098687	chromosomal region	-2.595	1
GO:0000775	chromosome, centromeric region	-2.196	1
GO:0000785	chromatin	-15.492	2
GO:0034399	nuclear periphery	-9.109	2
GO:0016363	nuclear matrix	-8.366	2
GO:0098687	chromosomal region	-8.085	2
GO:0000228	nuclear chromosome	-7.459	2
GO:0070603	SWI/SNF superfamily-type complex	-7.345	2
GO:1904949	ATPase complex	-6.576	2
GO:0000790	nuclear chromatin	-6.448	2
GO:0044454	nuclear chromosome part	-6.072	2
GO:0000793	condensed chromosome	-5.805	2
GO:0000781	chromosome, telomeric region	-5.014	2
GO:0000775	chromosome, centromeric region	-4.775	2
GO:0016604	nuclear body	-4.732	2
GO:0005819	spindle	-4.592	2
GO:0010494	cytoplasmic stress granule	-4.407	2
GO:0072686	mitotic spindle	-4.173	2
GO:0090568	nuclear transcriptional repressor complex	-3.97	2
GO:0000792	heterochromatin	-3.888	2
GO:0035861	site of double-strand break	-3.214	2
GO:0090734	site of DNA damage	-2.84	2
GO:0017053	transcriptional repressor complex	-2.781	2
GO:0036464	cytoplasmic ribonucleoprotein granule	-2.522	2
GO:0035770	ribonucleoprotein granule	-2.446	2
GO:0005667	transcription factor complex	-2.292	2
GO:0000794	condensed nuclear chromosome	-2.151	2
GO:0016604	nuclear body	-16.835	3
GO:0000785	chromatin	-16.666	3
GO:0016607	nuclear speck	-15.235	3
GO:0000790	nuclear chromatin	-12.594	3
GO:0070603	SWI/SNF superfamily-type complex	-10.95	3
GO:0044454	nuclear chromosome part	-10.174	3
GO:0000228	nuclear chromosome	-10.013	3
GO:1904949	ATPase complex	-9.775	3
GO:0005681	spliceosomal complex	-9.391	3
GO:0071013	catalytic step 2 spliceosome	-8.906	3
GO:0071565	nBAF complex	-8.618	3
GO:0016514	SWI/SNF complex	-8.307	3
GO:0000118	histone deacetylase complex	-8.239	3
GO:0071564	npBAF complex	-6.971	3
GO:0005684	U2-type spliceosomal complex	-5.864	3
GO:0030532	small nuclear ribonucleoprotein complex	-5.419	3
GO:0120114	Sm-like protein family complex	-5.056	3
GO:0048188	Set1C/COMPASS complex	-4.902	3
GO:0017053	transcriptional repressor complex	-4.649	3
GO:0071005	U2-type precatalytic spliceosome	-4.459	3
GO:0071011	precatalytic spliceosome	-4.318	3
GO:0034708	methyltransferase complex	-4.231	3
GO:0097525	spliceosomal snRNP complex	-4.188	3
GO:0034399	nuclear periphery	-4.061	3
GO:1990234	transferase complex	-3.725	3
GO:0046540	U4/U6 x U5 tri-snRNP complex	-3.658	3
GO:0016605	PML body	-3.64	3
GO:0097526	spliceosomal tri-snRNP complex	-3.615	3
GO:0016363	nuclear matrix	-3.377	3
GO:0000791	euchromatin	-3.105	3
GO:0098687	chromosomal region	-2.9	3
GO:0010494	cytoplasmic stress granule	-2.577	3
GO:0016234	inclusion body	-2.492	3
GO:0035097	histone methyltransferase complex	-2.413	3
GO:0000123	histone acetyltransferase complex	-2.398	3
GO:0031248	protein acetyltransferase complex	-2.243	3
GO:1902493	acetyltransferase complex	-2.243	3
GO:0000781	chromosome, telomeric region	-2.085	3
GO:0005681	spliceosomal complex	-16.094	4
GO:0016604	nuclear body	-15.579	4
GO:0000785	chromatin	-12.352	4
GO:0044454	nuclear chromosome part	-9.266	4
GO:0070603	SWI/SNF superfamily-type complex	-8.909	4
GO:0000228	nuclear chromosome	-8.782	4
GO:0071013	catalytic step 2 spliceosome	-8.404	4
GO:0016607	nuclear speck	-8.274	4
GO:0000346	transcription export complex	-8.052	4
GO:0098687	chromosomal region	-7.839	4
GO:1904949	ATPase complex	-7.76	4
GO:0000790	nuclear chromatin	-7.569	4
GO:0000347	THO complex	-7.204	4
GO:0000445	THO complex part of transcription export complex	-7.204	4
GO:0034399	nuclear periphery	-7.184	4
GO:0016363	nuclear matrix	-6.881	4
GO:0008278	cohesin complex	-6.433	4
GO:0035770	ribonucleoprotein granule	-6.405	4
GO:0000781	chromosome, telomeric region	-6.323	4
GO:0016591	RNA polymerase II, holoenzyme	-6.277	4
GO:0071339	MLL1 complex	-5.916	4
GO:0044665	MLL1/2 complex	-5.916	4
GO:0000793	condensed chromosome	-5.868	4
GO:0097431	mitotic spindle pole	-5.493	4
GO:0055029	nuclear DNA-directed RNA polymerase complex	-5.467	4
GO:0005667	transcription factor complex	-5.464	4
GO:0000428	DNA-directed RNA polymerase complex	-5.437	4
GO:0016514	SWI/SNF complex	-5.394	4
GO:0030880	RNA polymerase complex	-5.349	4
GO:0034708	methyltransferase complex	-5.208	4
GO:0005847	mRNA cleavage and polyadenylation specificity factor complex	-5.186	4
GO:0042382	paraspeckles	-5.016	4
GO:0005637	nuclear inner membrane	-4.94	4
GO:0090575	RNA polymerase II transcription factor complex	-4.891	4
GO:0005849	mRNA cleavage factor complex	-4.837	4
GO:0036464	cytoplasmic ribonucleoprotein granule	-4.801	4
GO:0044798	nuclear transcription factor complex	-4.562	4
GO:0097550	transcriptional preinitiation complex	-4.487	4
GO:1990234	transferase complex	-4.36	4
GO:0031229	intrinsic component of nuclear inner membrane	-4.013	4
GO:0005639	integral component of nuclear inner membrane	-4.013	4
GO:0005635	nuclear envelope	-4.005	4
GO:0010494	cytoplasmic stress granule	-4.001	4
GO:0071565	nBAF complex	-3.918	4
GO:0044453	nuclear membrane part	-3.918	4
GO:0035097	histone methyltransferase complex	-3.726	4
GO:0000922	spindle pole	-3.576	4
GO:0031616	spindle pole centrosome	-3.53	4
GO:0005684	U2-type spliceosomal complex	-3.51	4
GO:0008023	transcription elongation factor complex	-3.352	4
GO:0072686	mitotic spindle	-3.209	4
GO:0005643	nuclear pore	-3.072	4
GO:0005657	replication fork	-2.997	4
GO:0061695	transferase complex, transferring phosphorus-containing groups	-2.953	4
GO:0030684	preribosome	-2.711	4
GO:0090734	site of DNA damage	-2.671	4
GO:0000775	chromosome, centromeric region	-2.669	4
GO:0000794	condensed nuclear chromosome	-2.571	4
GO:0000795	synaptonemal complex	-2.44	4
GO:0099086	synaptonemal structure	-2.44	4
GO:0000792	heterochromatin	-2.44	4
GO:0071005	U2-type precatalytic spliceosome	-2.433	4
GO:0071011	precatalytic spliceosome	-2.333	4
GO:0031965	nuclear membrane	-2.272	4
GO:0005819	spindle	-2.253	4
GO:0097525	spliceosomal snRNP complex	-2.241	4
GO:0030532	small nuclear ribonucleoprotein complex	-2.136	4
GO:0032993	protein-DNA complex	-2.084	4
GO:0000118	histone deacetylase complex	-2.059	4
GO:0005681	spliceosomal complex	-20.998	5
GO:0000785	chromatin	-18.171	5
GO:0016604	nuclear body	-16.196	5
GO:0000228	nuclear chromosome	-13.263	5
GO:0005684	U2-type spliceosomal complex	-12.756	5
GO:0000792	heterochromatin	-11.138	5
GO:0044454	nuclear chromosome part	-10.634	5
GO:0098687	chromosomal region	-9.915	5
GO:0035770	ribonucleoprotein granule	-9.72	5
GO:0071013	catalytic step 2 spliceosome	-9.684	5
GO:0000790	nuclear chromatin	-9.535	5
GO:0036464	cytoplasmic ribonucleoprotein granule	-9.243	5
GO:0016607	nuclear speck	-9.187	5
GO:0000775	chromosome, centromeric region	-9.074	5
GO:0031519	PcG protein complex	-8.845	5
GO:0071011	precatalytic spliceosome	-8.571	5
GO:0017053	transcriptional repressor complex	-8.388	5
GO:0034399	nuclear periphery	-7.944	5
GO:0071005	U2-type precatalytic spliceosome	-7.674	5
GO:1990234	transferase complex	-7.64	5
GO:0090568	nuclear transcriptional repressor complex	-7.631	5
GO:0000118	histone deacetylase complex	-7.57	5
GO:0120114	Sm-like protein family complex	-7.124	5
GO:0070578	RISC-loading complex	-6.573	5
GO:0099513	polymeric cytoskeletal fiber	-6.135	5
GO:0070603	SWI/SNF superfamily-type complex	-5.964	5
GO:0097525	spliceosomal snRNP complex	-5.92	5
GO:0005844	polysome	-5.814	5
GO:1904949	ATPase complex	-5.792	5
GO:0030532	small nuclear ribonucleoprotein complex	-5.624	5
GO:0090545	CHD-type complex	-5.623	5
GO:0016581	NuRD complex	-5.623	5
GO:0034708	methyltransferase complex	-5.517	5
GO:0005643	nuclear pore	-5.408	5
GO:1902555	endoribonuclease complex	-5.406	5
GO:1905348	endonuclease complex	-5.318	5
GO:0008024	cyclin/CDK positive transcription elongation factor complex	-5.287	5
GO:0005657	replication fork	-5.256	5
GO:0016363	nuclear matrix	-5.236	5
GO:0010494	cytoplasmic stress granule	-5.112	5
GO:0032806	carboxy-terminal domain protein kinase complex	-4.981	5
GO:0035145	exon-exon junction complex	-4.981	5
GO:0005635	nuclear envelope	-4.943	5
GO:0005658	alpha DNA polymerase:primase complex	-4.922	5
GO:0099160	postsynaptic intermediate filament cytoskeleton	-4.922	5
GO:0044530	supraspliceosomal complex	-4.922	5
GO:0008023	transcription elongation factor complex	-4.905	5
GO:0005883	neurofilament	-4.879	5
GO:0005849	mRNA cleavage factor complex	-4.773	5
GO:0035097	histone methyltransferase complex	-4.679	5
GO:0000803	sex chromosome	-4.585	5
GO:0016580	Sin3 complex	-4.553	5
GO:0019908	nuclear cyclin-dependent protein kinase holoenzyme complex	-4.553	5
GO:0071007	U2-type catalytic step 2 spliceosome	-4.413	5
GO:0046540	U4/U6 x U5 tri-snRNP complex	-4.182	5
GO:0070822	Sin3-type complex	-4.162	5
GO:0035098	ESC/E(Z) complex	-4.162	5
GO:0097526	spliceosomal tri-snRNP complex	-4.111	5
GO:0014069	postsynaptic density	-4.081	5
GO:0032279	asymmetric synapse	-4.016	5
GO:0042382	paraspeckles	-3.994	5
GO:0010369	chromocenter	-3.946	5
GO:0015030	Cajal body	-3.85	5
GO:0005686	U2 snRNP	-3.849	5
GO:0099571	postsynaptic cytoskeleton	-3.849	5
GO:0051233	spindle midzone	-3.79	5
GO:0000776	kinetochore	-3.772	5
GO:0098984	neuron to neuron synapse	-3.67	5
GO:0061695	transferase complex, transferring phosphorus-containing groups	-3.655	5
GO:0031965	nuclear membrane	-3.655	5
GO:0099572	postsynaptic specialization	-3.601	5
GO:0005874	microtubule	-3.343	5
GO:0055029	nuclear DNA-directed RNA polymerase complex	-3.302	5
GO:0005721	pericentric heterochromatin	-3.297	5
GO:0000428	DNA-directed RNA polymerase complex	-3.274	5
GO:0005882	intermediate filament	-3.201	5
GO:0030880	RNA polymerase complex	-3.195	5
GO:0005819	spindle	-3.043	5
GO:0045111	intermediate filament cytoskeleton	-3.043	5
GO:0098794	postsynapse	-2.929	5
GO:1990023	mitotic spindle midzone	-2.918	5
GO:1902554	serine/threonine protein kinase complex	-2.882	5
GO:0043596	nuclear replication fork	-2.845	5
GO:0032993	protein-DNA complex	-2.757	5
GO:0005685	U1 snRNP	-2.678	5
GO:0072686	mitotic spindle	-2.674	5
GO:1902911	protein kinase complex	-2.493	5
GO:0043601	nuclear replisome	-2.48	5
GO:0000307	cyclin-dependent protein kinase holoenzyme complex	-2.464	5
GO:0000793	condensed chromosome	-2.434	5
GO:0030894	replisome	-2.421	5
GO:0001741	XY body	-2.421	5
GO:0043209	myelin sheath	-2.394	5
GO:0000779	condensed chromosome, centromeric region	-2.197	5
GO:0098687	chromosomal region	-7.356	6
GO:0000775	chromosome, centromeric region	-6.102	6
GO:0000776	kinetochore	-5.235	6
GO:0072669	tRNA-splicing ligase complex	-5.164	6
GO:0000785	chromatin	-4.501	6
GO:0000159	protein phosphatase type 2A complex	-4.016	6
GO:0008287	protein serine/threonine phosphatase complex	-3.963	6
GO:1903293	phosphatase complex	-3.963	6
GO:0005813	centrosome	-3.008	6
GO:0005875	microtubule associated complex	-2.956	6
GO:0005815	microtubule organizing center	-2.866	6
GO:0031201	SNARE complex	-2.712	6
GO:0099513	polymeric cytoskeletal fiber	-2.647	6
GO:0005871	kinesin complex	-2.637	6
GO:0033267	axon part	-2.632	6
GO:0044452	nucleolar part	-2.606	6
GO:0005643	nuclear pore	-2.381	6
GO:0005657	replication fork	-2.325	6
GO:0005635	nuclear envelope	-2.294	6
GO:0001650	fibrillar center	-2.289	6
GO:1990234	transferase complex	-2.288	6
GO:0005874	microtubule	-2.266	6
GO:0005819	spindle	-2.232	6
GO:0031965	nuclear membrane	-2.122	6
GO:0072686	mitotic spindle	-2.083	6
GO:0016604	nuclear body	-2.015	6
